# Discovery of a new species of trichomonasvirus in the human parasite *Trichomonas vaginalis* using transcriptome mining

**DOI:** 10.1101/2021.12.09.471948

**Authors:** Austin R. Manny, Carrie A. Hetzel, Arshan Mizani, Max L. Nibert

## Abstract

*Trichomonas vaginalis* is the most common nonviral cause of sexually transmitted infections globally, with an estimated quarter of a billion people infected around the world. Infection by the protozoan parasite results in the clinical syndrome trichomoniasis, which manifests as an inflammatory syndrome with acute and chronic consequences. Half or more of these parasites are themselves infected with one or more dsRNA viruses which can exacerbate the inflammatory disease. Four distinct viruses have been found in *T. vaginalis* to date, Trichomonas vaginalis virus 1 through 4 (or TVVs). Despite the global prevalence of these viruses, few coding-complete genome sequences have been determined. We conducted viral sequence mining in publicly available transcriptomes across 60 RNA-seq datasets representing 13 distinct *T. vaginalis* isolates. We assembled sequences for 27 new trichomonasvirus strains across all known TVV species, with 17 of these assemblies representing coding-complete genomes. Using a strategy of *de novo* sequence assembly followed by taxonomic classification, we discovered a fifth species of TVV that we term Trichomonas vaginalis virus 5 (TVV5). Six strains of TVV5 were assembled, including two coding-complete genomes. These TVV5 sequences exhibit high sequence identity to each other, but low identity to any strains of TVV1-4. Phylogenetic analysis corroborates the species-level designation. These results substantially increase the number of coding-complete TVV genome sequences and demonstrate the utility of mining publicly available transcriptomes for the discovery of RNA viruses in a critical human pathogen.
