## Supplemental Tables S3-S7 for "Discovery of a new species of trichomonasvirus in the human parasite *Trichomonas vaginalis* using transcriptome mining"

### Sheet: TVV1
	TVV1-UR1-1	TVV1-T1	TVV1-C344	TVV1-UH9	TVV1-OC5	TVV1-OC4	TVV1-OC3	TVV1-IH2	TVV1-T5	TVV1-BRIS/92	TVV1-GOR/03	TVV1-NYCA04	TVV1-NYCC37	TVV1-NYCD15	TVV1-NYCE32	TVV1-NYCF20	TVV1-NYCG31	TVV1-SD2-11591	TVV1-G3(UU)
TVV1-UR1-1	100	83.43	81.4	84.76	93.92	84.55	83.85	83.85	84.55	84.06	84.55	83.57	83.08	84.34	83.22	96.15	83.5	97.9	96.36
TVV1-T1		100	96.22	85.66	82.73	84.83	85.31	85.1	86.99	85.73	85.66	85.24	88.18	84.83	84.55	83.64	89.72	83.85	83.71
TVV1-C344			100	84.48	80.49	83.85	83.78	82.94	84.69	83.08	83.64	83.99	85.59	82.66	83.43	81.61	87.2	81.89	81.82
TVV1-UH9				100	83.78	95.17	93.85	86.29	86.22	86.43	86.85	91.89	83.64	86.36	91.75	84.48	85.03	84.62	84.76
TVV1-OC5					100	83.22	82.52	83.15	83.71	83.15	83.64	82.59	82.03	83.36	82.38	94.41	82.38	93.99	94.62
TVV1-OC4						100	93.22	85.94	85.52	86.08	86.71	91.05	83.92	86.29	91.4	84.06	84.62	84.27	83.99
TVV1-OC3							100	85.94	85.52	85.31	86.22	91.61	83.5	86.01	91.26	83.29	84.69	83.85	83.29
TVV1-IH2								100	84.69	85.45	93.5	84.9	85.52	94.55	84.76	83.71	85.31	83.78	83.99
TVV1-T5									100	87.06	84.97	84.34	84.27	84.48	84.83	84.34	84.83	84.69	84.83
TVV1-BRIS/92/STDL/B7268										100	85.66	84.97	83.36	85.31	84.83	83.85	84.27	84.13	84.13
TVV1-GOR/03/PNGIMR/69											100	85.52	85.24	93.22	84.9	84.76	85.52	84.69	84.83
TVV1-NYCA04												100	82.94	85.03	91.61	83.22	84.41	83.5	83.5
TVV1-NYCC37													100	85.24	83.08	83.15	89.51	83.15	82.73
TVV1-NYCD15														100	84.69	83.92	84.83	84.13	84.13
TVV1-NYCE32															100	83.15	84.34	83.36	83.15
TVV1-NYCF20																100	83.08	96.85	96.64
TVV1-NYCG31																	100	83.78	83.43
TVV1-SD2-11591*																		100	96.71
TVV1-G3(UU)																			100

### Sheet: TVV2
	TVV2-UR1-1	TVV2-T1	TVV2-OC5	TVV2-OC3	TVV2-C351	TVV2-C76	TVV2-T016(HHUD)	TVV2-GOR/03	TVV2-NYCD15	TVV2-B7RC2	TVV2-G3(HMS)	TVV2-G3(NYU)	TVV2-NYCC37
TVV2-UR1-1	100	90.11	89.48	93.31	80.56	81.48	93.31	89.28	94.5	89.25	93.66	91.93	92.2
TVV2-T1		100	94.36	90.11	88.85	90.46	89.97	91.16	89.42	92.67	90.18	89.41	92.2
TVV2-OC5			100	89.48	83.97	85.86	89.07	91.23	88.86	92.6	89.48	88.57	91.92
TVV2-OC3				100	80.35	81.27	92.97	89.14	93.38	89.32	92.97	91.93	91.36
TVV2-C351					100	80.45	80.35	81.32	79.58	82.61	80.56	80.5	77.93
TVV2-C76						100	81.41	82.73	80.92	84.09	81.48	81.68	78.83
TVV2-T016(HHUD)							100	89.07	92.83	89.53	97.08	96.97	91.36
TVV2-GOR/03/PNGIMR/69								100	89	92.11	89.62	90.08	95.54
TVV2-NYCD15									100	89.32	93.11	91.26	90.25
TVV2-B7RC2										100	89.67	90.08	91.09
TVV2-G3(HMS)											100	99.83	92.2
TVV2-G3(NYU)												100	N/A
TVV2-NYCC37													100

### Sheet: TVV3
	TVV3-JH32A4	TVV3-UR1-1	TVV3-OC5	TVV3-OC3	TVV3-NYCA04	TVV3-NYCD15	TVV3-B7RC2	TVV3-G3(HMS)	TVV3-G3(NYU)	TVV3-NYCC37	TVV3-NYCE32	TVV3-NYCF20	TVV3-NYCG31	TVV3-SD2-11591
TVV3-JH32A4	100	91.06	90.44	90.92	94.94	89.12	89.54	96.26	95.78	87.56	93.15	90.97	93.01	88.11
TVV3-UR1-1		100	92.03	91.96	91.96	91.2	90.85	91.89	91.56	89.4	96.35	91.63	92.58	90.66
TVV3-OC5			100	93.69	90.78	93.83	94.04	91.06	89.11	92.63	94.52	94.05	89.96	93.21
TVV3-OC3				100	90.92	92.58	93.21	91.2	90.89	93.55	95.43	97.58	91.7	94.06
TVV3-NYCA04					100	89.74	89.19	95.84	95.33	88.94	94.06	90.97	92.14	88.54
TVV3-NYCD15						100	93.97	89.88	87.56	94.93	90.87	91.85	90.39	92.99
TVV3-B7RC2							100	90.02	89.78	95.85	91.78	95.15	92.58	94.9
TVV3-G3(HMS)								100	99.78	89.86	94.06	91.63	94.76	88.75
TVV3-G3(NYU)									100	89.86	94.27	91.5	94.76	90.26
TVV3-NYCC37										100	92.86	92.63	90.36	93.09
TVV3-NYCE32											100	94.98	95.49	94.51
TVV3-NYCF20												100	91.7	95.24
TVV3-NYCG31													100	93.05
TVV3-SD2-11591														100

### Sheet: TVV4
	TVV4-OC3	TVV4-OC4	TVV4-OC5	TVV4-NYCD15	TVV4-NYCE32
TVV4-OC3	100	91.42	92.71	90.22	88.21
TVV4-OC4		100	91.36	89.21	85.85
TVV4-OC5			100	90.22	86.32
TVV4-NYCD15				100	84.25
TVV4-NYCE32					100

### Sheet: TVV5
	TVV5-NYCA04	TVV5-NYCC37	TVV5-NYCD15	TVV5-NYCE32	TVV5-NYCG31	TVV5-SD2-11591
TVV5-NYCA04	100	80.04	82.48	81.42	86	90.58
TVV5-NYCC37		100	87.98	93.82	83.43	86.15
TVV5-NYCD15			100	90.37	90.86	86.98
TVV5-NYCE32				100	87.71	86.16
TVV5-NYCG31					100	85.28
TVV5-SD2-11591						100
